# DNA barcoding of fungal specimens using long-read high-throughput sequencing

**DOI:** 10.1101/2022.02.08.479507

**Authors:** Kadri Runnel, Kessy Abarenkov, Ovidiu Copoț, Vladimir Mikryukov, Urmas Kõljalg, Irja Saar, Leho Tedersoo

## Abstract

Molecular methods are increasingly used to identify species that lack conspicuous macro- or micromorphological characters. Taxonomic and ecological research teams barcode large numbers of collected voucher specimens annually. In this study we assessed the efficiency of long-read high throughput sequencing (HTS) as opposed to the traditionally used Sanger method for taxonomic identification of multiple vouchered fungal specimens, and providing reference information about intra-individual allele polymorphism. We developed a workflow based on a test-set of 423 fungal specimens (representing 205 species), PacBio HTS method, and ribosomal rRNA operon internal transcribed spacer (ITS) and 28S rRNA gene (LSU) markers. PacBio HTS had a higher success rate than Sanger sequencing at a comparable cost. Species identification based on PacBio reads was usually straightforward, because the dominant operational taxonomic unit (OTU) typically represented the targeted organism. Unlike the Sanger method, PacBio HTS enabled detecting widespread allele polymorphism within the ITS marker in the studied specimens. We conclude that multiplex DNA barcoding of the fungal ITS and LSU markers using a PacBio HTS is a useful tool for taxonomic identification of large amounts of collected voucher specimens at competitive price. Furthermore, PacBio HTS accurately recovers various alleles, which can provide crucial information for species delimitation and population-level studies.
