## Appendix 1 for "DNA barcoding of fungal specimens using long-read high-throughput sequencing"

### Sheet: Sanger
Runnel et al., DNA barcoding of fungal specimens using long-read high-throughput sequencing
Appendix 1.	Studied fungal specimens and barcode regions, and their sequencing outcome
Sample ID	Alternate ID	Taxon	Collected year	Region	PCR band strength	Sanger success	Sanger failurereason	PacBio success	PacBio_fail_reason	PacBio no.of polymorphic alleles >1% belonging to target species	PacBio no.of all OTUs >1%	Dominant / Subdominant	No. of reads	Abundnce of best correct match
TUF130659	A2192	Postia gloeopora	2011	ITS	2	1		1		3	4	d	113	102
TUF130668	A2201	Byssoporia terrestris	2011	ITS	4	0	B	0	B	0	6	c	1685	0
TUF130670	A2203	Hyphodontia latitans	2011	ITS	2	0	B	1		8	8	d	253	111
TUF130673	A2205	Physisporinus sp1	2011	ITS	4	0	B	0	B	0	5	c	1755	0
TUF130689	A2821	Skeletocutis semipileata	2018	ITS	3	0	D	1		7	8	d	213	82
TUF130690	A2822	Postia tephroleuca	2018	ITS	5	1		1		1	2	d	1470	498
TUF130693	A2825	Postia tephroleuca	2018	ITS	4	1		1		2	2	d	617	377
TUF130694	A2826	Postia caesia s str	2018	ITS	2	1		1		3	3	d	47	29
TUF130697	A2829	Ceriporia viridans	2018	ITS	3	1		1		5	5	d	227	121
TUF130700	A2832	Skeletocutis semipileata	2018	ITS	4	0	B	1		2	6	d	1514	74
TUF130702	A2834	Rigidoporus corticola	2018	ITS	3	0	B	1		1	12	d	330	65
TUF130703	A2835	Physisporinus "furcatus"	2018	ITS	5	1		1		1	1	d	1385	834
TUF130705	A2836	Antrodiella faginea	2018	ITS	5	1		1		6	6	d	798	335
TUF130708	A2839	Skeletocutis delicata	2018	ITS	5	0	B	0	C	1	15	s	2450	33
TUF130709	A2840	Antrodia serialis	2018	ITS	4	1		1		3	3	d	306	123
TUF130712	A2843	Sarcoporia polyspora	2018	ITS	1	1		1		16	26	d	187	85
TUF130717	A2847	Antrodia serialis	2018	ITS	5	1		1		4	4	d	1030	359
TUF130718	A2848	Spongiporus undosus	2018	ITS	2	1		1		10	12	d	143	114
TUF130720	A2850	Antrodiella romellii	2018	ITS	3	0	A	1		8	9	d	98	42
TUF130722	A2852	Antrodiella romellii	2018	ITS	5	0	A	1		10	10	d	416	154
TUF130723	A2853	Sarcoporia polyspora	2018	ITS	4	0	B	0	C	0	13	n	391	0
TUF130725	A2855	Ceriporia viridans L1	2018	ITS	4	1		1		1	2	d	338	233
TUF130733	A2864	Skeletocutis odora	2018	ITS	4	0	C	1		2	10	s	113	14
TUF130734	A2865	Oligoporus romellii	2018	ITS	2	0	B	1		4	50	d	184	23
TUF130737	A2868	Gelatoporia subvermispora	2018	ITS	3	0	A	1		6	12	d	128	54
TUF130739	A2882	Skeletocutis nemoralis	2020	ITS	4	1		1		6	6	d	453	191
TUF130744	A2887	Sidera vulgaris	2020	ITS	5	0	B	1		5	5	d	1219	362
TUF130747	A2890	Skeletocutis nemoralis	2020	ITS	4	1		1		4	4	d	279	113
TUF130756	A2898	Sidera vulgaris	2020	ITS	5	0	B	1		6	6	d	2646	668
TUF130761	A2904	Oligoporus romellii	2020	ITS	5	1		1		2	4	d	918	313
TUF130766	A2909	Sidera vulgaris	2020	ITS	5	0	A	1		8	8	d	1258	345
TUF130767	A2910	Sidera vulgaris	2020	ITS	5	0	D	1		7	8	d	1874	518
TUF130768	A2911	Skeletocutis semipileata	2020	ITS	4	0	D	1		5	5	d	740	296
TUF130769	A2912	Skeletocutis kuehneri	2020	ITS	2	1		1		8	8	d	121	107
TUF130770	A2913	Sidera vulgaris	2020	ITS	4	0	A	1		3	3	d	904	292
TUF130771	A2914	Antrodia xantha	2020	ITS	4	1		1		3	3	d	1140	407
TUF130778	A2923	Oligoporus romellii	2020	ITS	4	1		1		2	2	d	604	264
TUF130780	A2925	Physisporinus sanguinolentus L1	2020	ITS	4	1		1		5	6	d	751	386
TUF130782	A2927	Postia hibernica	2020	ITS	5	1		1		2	2	d	1204	788
TUF130798	A2942	Postia undosa	2020	ITS	2	0	D	1		6	7	d	79	34
TUF130809	A2952	Polyporus parvovarius s nova	2020	ITS	5	0	B	0	C	3	10	s	2353	157
TUF130810	A2953	Skeletocutis futilis	2020	ITS	1	0	B	1		2	3	d	22	13
TUF130811	A2954	Skeletocutis futilis	2020	ITS	5	1		1		2	2	d	845	572
TUF130817	K2695	Ceriporia viridans s str (L1)	2018	ITS	3	1		1		13	13	d	198	103
TUF130821	K2699	Rhodonia placenta	2018	ITS	2	0	B	1		4	9	d	79	24
TUF130826	K2704	Physisporinus vitreus L3	2018	ITS	5	1		1		5	5	d	553	241
TUF130827	K2705	Postia alni s str	2018	ITS	3	1		1		4	5	d	434	254
TUF130830	K2708	Gelatoporia subvermispora	2018	ITS	2	0	D	1		9	34	d	198	91
TUF130831	K2709	Physisporinus sanguinolentus L2	2018	ITS	3	1		1		1	6	d	1282	516
TUF130835	K2713	Posta alni sl	2018	ITS	4	0	B	1		2	2	d	408	176
TUF130838	K2717	Ceriporia reticulata	2018	ITS	4	0	B	1		4	5	d	658	231
TUF130839	K2718	Skeletocutis kuehneri s str	2018	ITS	4	1		1		2	2	d	472	235
TUF130840	K2719	Diplomitoporus flavescens	2018	ITS	4	1		1		1	1	d	670	483
TUF130842	K2721	Skeletocutis nemoralis	2018	ITS	2	1		1		10	10	d	198	88
TUF130848	K2727	Sidera vulgaris	2018	ITS	5	0	B	1		2	9	d	1101	159
TUF130852	K2731	Physisporinus vitreus L2	2018	ITS	4	1		1		1	1	d	847	551
TUF130855	K2734	Skeletocutis biguttulata	2018	ITS	4	1		1		3	7	d	848	284
TUF130856	K2767	Skeletocutis papyracea	2018	ITS	4	0	B	0	C	2	11	d	2282	213
TUF130860	K2771	Physisporinus vitreus L4	2018	ITS	4	1		1		1	1	d	997	685
TUF130861	K2772	Junghuhnia luteoalba	2018	ITS	5	1		1		1	1	d	1353	946
TUF130878	K2789	Gelatoporia subvermispora	2018	ITS	4	1		1		1	1	d	1001	695
TUF130894	K2814	Skeletocutis nemoralis	2018	ITS	4	1		1		2	2	d	441	320
TUF130897	K2819	Physisporinus sanguinolentus L2	2018	ITS	4	1		1		1	1	d	1280	766
TUF130689	K2821	Oligoporus romellii	2018	ITS	5	1		1		1	1	d	2799	1296
TUF130693	K2825	Skeletocutis nemoralis	2018	ITS	5	0	A	1		6	6	d	689	251
TUF130710	K2841	Fungi	2018	ITS	2	0	C	0	B	0	3	n	239	0
TUF130711	K2842	Antrodia piceata	2018	ITS	3	0	B	1		2	12	d	702	145
TUF130712	K2843	Oligoporus romellii	2018	ITS	2	1		1		10	10	d	180	76
TUF130716	K2846	Sidera vulgaris	2018	ITS	3	0	A	1		3	3	d	590	195
TUF130719	K2849	Skeletocutis odora	2018	ITS	2	0	B	0	C	2	30	s	661	33
TUF130935	K2910	Fibroporia gossypium	2020	ITS	4	1		1		1	2	d	780	535
TUF130937	K2912	Skeletocutis nemoralis	2020	ITS	4	1		1		3	3	d	835	371
TUF130940	K2916	Rigidoporus corticola	2020	ITS	4	1		1		1	4	d	793	538
TUF130942	K2921	Skeletocutis delicata	2020	ITS	5	1		1		5	7	d	1799	482
TUF130943	K2922	Skeletocutis delicata	2020	ITS	4	1		1		1	2	d	482	337
TUF130944	K2923	Rhodonia placenta	2020	ITS	5	1		1		1	1	d	3196	1970
TUF130965	K2944	Skeletocutis semipileata	2020	ITS	4	0	A	1		8	8	d	652	233
TUF130972	K2951	Skeletocutis semipileata	2020	ITS	2	0	A	1		9	9	d	164	94
TUF	K2954	Heterobasidion parviporum	2020	ITS	2	0	B	1		6	7	d	150	137
TUF130975	K2955	Skeletocutis semipileata	2020	ITS	4	0	A	1		3	3	d	655	292
TUF130977	K2957	Skeletocutis jelicii	2020	ITS	2	0	B	1		4	4	d	123	117
TUF130981	K2961	Sidera vulgaris	2020	ITS	5	0	A	1		6	6	d	1357	383
TUF	K2961_2	Sidera vulgaris	2020	ITS	5	1		1		4	4	d	3323	841
TUF130982	K2962	Sidera vulgaris	2020	ITS	5	0	B	1		5	5	d	837	279
TUF130986	K2967	Antrodia pulvinascens	2020	ITS	5	1		1		1	1	d	4208	2380
TUF130987	K2968	Ceriporiopsis resinascens	2020	ITS	4	1		1		3	3	d	930	378
TUF130988	K2969	Ceriporiopsis resinascens	2020	ITS	5	1		1		7	7	d	1577	590
TUF130990	K2971	Ceriporiopsis resinascens	2020	ITS	4	1		1		2	2	d	798	372
TUF130992	K2973	Antrodia piceata	2020	ITS	5	1		1		1	1	d	1781	1083
TUF130996	K2977	Skeletocutis semipileata	2020	ITS	4	1		1		7	7	d	567	262
TUF130999	K2980	Antrodia piceata	2020	ITS	5	1		1		1	1	d	1170	690
TUF138004	K2984	Skeletocutis futilis	2020	ITS	5	1		1		6	6	d	796	260
TUF138005	K2985	Junghuhnia lacera	2020	ITS	5	1		1		6	7	d	996	457
TUF138007	K2987	pole torikseen	2020	ITS	4	1		1		1	1	d	410	309
TUF	K2992	pole torikseen	2020	ITS	5	1		0	A	0	0	N	0	0
TUF138012	K2993	Sidera vulgaris	2020	ITS	5	0	A	1		9	9	d	1796	503
TUF138014	K2994	Rhodonia placenta	2020	ITS	1	0	D	0	C	3	24	s	172	14
TUF138015	K2996	Cinereomyces lindbladii	2020	ITS	5	0	B	1		7	9	d	484	129
TUF138020	K3001	Skeletocutis semipileata	2020	ITS	5	1		1		8	8	d	381	196
TUF138024	K3005	Fibroporia gossypium	2020	ITS	5	1		1		1	1	d	577	411
TUF138026	K3007	Skeletocutis nemoralis	2020	ITS	5	0	D	1		7	7	d	361	147
TUF138030	K3011	Sidera vulgaris	2020	ITS	5	0	A	1		9	9	d	914	251
TUF138032	K3013	Antrodia serialis	2020	ITS	5	1		1		6	6	d	422	163
TUF138044	K3023	Skeletocutis nemoralis	2020	ITS	5	0	B	1		1	8	d	319	90
TUF138049	K3028	Fibroporia gossypium	2020	ITS	5	1		1		1	1	d	519	379
TUF138053	K3032	Antrodiella serpula	2020	ITS	5	0	B	0	C	2	16	s	215	6
TUF138054	K3033	Sidera vulgaris	2020	ITS	5	0	A	1		11	11	d	627	178
TUF138055	K3034	Antrodia serialis	2020	ITS	5	1		1		2	2	d	546	225
TUF138056	K3035	Antrodiella serpula	2020	ITS	4	0	B	0	C	3	12	s	546	16
TUF138061	K3040	Skeletocutis stellae	2020	ITS	5	1		1		12	12	d	570	193
TUF138063	K3042	Postia tephroleuca	2020	ITS	5	0	B	1		1	3	s	1236	300
TUF138064	K3044	Aporpium macroporum	2020	ITS	5	1		1		3	3	d	667	275
TUF138067	K3047	Skeletocutis semipileata	2020	ITS	5	0	D	1		7	7	d	507	152
TUF138073	K3053	Phellinus chrysoloma	2020	ITS	5	1		1		2	3	d	477	283
TUF138077	K3056	Skeletocutis papyracea	2020	ITS	5	1		1		5	5	d	316	117
TUF138086	K3065	Physisporinus vitreus L3	2020	ITS	5	1		1		3	3	d	225	181
TUF138089	K3068	Sidera vulgaris	2020	ITS	5	0	A	1		9	9	d	606	180
TUF138090	K3069	Sidera vulgaris	2020	ITS	5	1		1		2	2	d	846	492
TUF138091	K3070	Sidera vulgaris	2020	ITS	5	1		1		2	2	d	897	601
TUF138092	K3071	Rhodonia placenta	2020	ITS	5	0	B	1		2	14	s	125	17
TUF138093	K3072	Fibroporia gossypium	2020	ITS	5	1		1		1	1	d	445	293
TUF138098	K3077	Skeletocutis semipileata	2020	ITS	5	0	B	1		6	8	d	253	77
TUF	K3077_2	Sidera vulgaris	2020	ITS	5	1		1		8	8	d	775	207
TUF138100	K3079	Skeletocutis semipileata	2020	ITS	2	0	B	1		6	8	d	132	57
TUF138102	K3081	Skeletocutis delicata	2020	ITS	2	1		1		8	13	d	130	93
TUF138104	K3083	pole torikseen	2020	ITS	3	0	B	0	B	0	8	n	212	0
TUF138106	K3086	Antrodiella romellii	2020	ITS	5	1		1		1	1	d	959	667
TUF	K3086_2	Skeletocutis stellae	2020	ITS	5	1		1		3	4	d	305	122
TUF138111	K3093	Sidera vulgaris	2020	ITS	5	0	B	1		10	13	d	825	202
TUF138115	K3098	Postia alni s str	2020	ITS	5	1		1		1	1	d	882	469
TUF138119	K3102	Perenniporia subacida	2020	ITS	5	1		1		2	3	d	248	200
TUF138121	K3104	Antrodia serialis	2020	ITS	5	1		1		8	8	d	419	122
TUF138122	K3105	Sidera vulgaris	2020	ITS	5	0	A	1		10	10	d	883	258
TUF138125	K3108	Phellinus nigrolimitatus	2020	ITS	5	0	B	0	C	2	18	d	209	14
TUF138126	K3109	Physisporinus vitreus L4	2020	ITS	5	1		1		8	8	d	885	256
TUF138127	K3110	Sidera vulgaris	2020	ITS	5	0	B	1		8	8	d	795	182
TUF138131	K3115	Anomoporia bombycina	2020	ITS	5	1		1		1	1	d	1252	726
TUF138133	K3117	Skeletocutis biguttulata	2020	ITS	5	1		1		3	3	d	873	334
TUF138135	K3119	Physisporinus vitreus L4	2020	ITS	5	1		1		1	1	d	1724	1002
TUF138138	K3122	Spongiporus undosus	2020	ITS	5	1		1		9	20	d	142	26
TUF138147	K3130	Postia rufescens	2020	ITS	5	0	A	1		2	5	d	1088	457
TUF138149	K3132	Physisporinus sanguinolentus L1	2020	ITS	5	1		1		7	7	d	578	198
TUF138150	K3133	Sidera sp nova species	2020	ITS	5	1		1		2	2	d	688	392
TUF138153	K3136	Postia alni s str	2020	ITS	5	1		1		1	1	d	940	521
TUF138155	K3138	Sidera vulgaris	2020	ITS	5	0	A	1		6	6	d	615	183
TUF138158	K3141	Skeletocutis nivea sl	2020	ITS	4	0	B	1		12	12	d	470	169
TUF138159	K3142	Physisporinus sanguinolentus L1	2020	ITS	4	0	B	0	C	4	23	d	132	8
TUF138162	K3145	Skeletocutis semipileata	2020	ITS	4	0	B	1		7	7	d	348	117
TUF138163	K3146	Phellinus pini	2020	ITS	5	1		1		1	2	d	636	313
TUF138167	K3149	Antrodia sinuosa	2020	ITS	5	1		1		4	4	d	1569	495
TUF138168	K3150	Antrodia sinuosa	2020	ITS	5	1		1		4	4	d	888	331
TUF138170	K3152	Rhodonia placenta	2020	ITS	3	1		1		2	14	d	310	73
TUF138173	K3155	Antrodia xantha	2020	ITS	5	0	D	1		1	1	d	1231	697
TUF138176	K3158	Physisporinus vitreus L4	2020	ITS	5	1		1		1	1	d	1735	961
TUF138188	K3168	Ceriporia purpurea	2020	ITS	5	0	B	1		1	6	s	1193	143
TUF138191	K3171	Rhodonia placenta	2020	ITS	5	0	C	0	C	1	3	s	1162	18
TUF138192	K3172	Phellinus nigrolimitatus	2020	ITS	4	0	A	1		2	4	d	211	126
TUF138199	K3180	Skeletocutis nemoralis	2020	ITS	5	1		1		4	4	d	966	349
TUF138200	K3181	Skeletocutis nemoralis	2020	ITS	5	1		1		4	4	d	934	337
TUF138201	K3182	Rhodonia placenta	2020	ITS	5	0	D	0	C	2	11	d	1290	113
TUF138203	K3184	Physisporinus sanguinolentus L1	2020	ITS	2	1		1		9	9	d	150	74
TUF138212	K3193	Antrodia piceata	2020	ITS	5	1		1		1	1	d	1120	610
TUF138215	K3196	Sidera vulgaris	2020	ITS	5	0	A	1		14	14	d	817	210
TUF138217	K3198	Skeletocutis semipileata	2020	ITS	4	0	B	1		6	6	d	311	104
TUF	K3198_2	Postia caesiosimulans	2020	ITS	5	1		1		2	2	d	526	155
TUF138228	K3209_1	Antrodia leucaena	2020	ITS	5	1		1		1	1	d	806	467
TUF	K3209_2	Skeletocutis delicata	2020	ITS	2	0	B	0	C	1	23	d	83	6
TUF138229	K3210	Porpomyces mucidus	2020	ITS	5	1		1		4	5	d	1153	646
TUF138231	K3212	Sarcoporia polyspora	2020	ITS	5	0	D	1		2	2	d	933	394
TUF138241	K3223	Rigidoporus corticola	2020	ITS	5	0	D	1		1	11	d	482	181
TUF138242	K3224	Rhodonia placenta	2020	ITS	2	0	B	0	B	0	44	c	134	0
TUF138250	K3233	Sidera vulgaris	2020	ITS	4	0	A	1		6	6	d	440	143
TUF138251	K3234	Postia rufescens	2020	ITS	4	1		1		2	2	d	1230	699
TUF138253	K3236	Sistotrema alboluteum L1	2020	ITS	5	1		1		1	2	d	763	362
TUF138258	K3242	Postia romellii	2020	ITS	5	1		1		1	1	d	1280	734
TUF138260	K3244	Skeletocutis biguttulata	2020	ITS	3	0	B	1		5	5	d	373	155
TUF138266	K3250	Ceriporia viridans L2	2020	ITS	4	1		1		8	8	d	977	305
TUF138268	K3252	Sistotrema alboluteum L1	2020	ITS	3	1		1		2	2	d	421	291
TUF138275	K3260	Postia auricoma	2020	ITS	4	1		1		2	2	d	652	358
TUF138279	K3264	Postia ptychogaster	2020	ITS	5	1		1		1	1	d	660	458
TUF138292	K3277	Rhodonia placenta	2020	ITS	4	0	B	1		7	11	d	387	140
TUF138293	K3278	Sidera vulgaris	2020	ITS	4	1		1		5	6	d	562	181
TUF138294	K3279	Indeterminata	2020	ITS	1	0	B	0	B	0	21	c	70	0
TUF138299	K3284	Physisporinus sanguinolentus sl	2020	ITS	2	0	C	0	B	0	3	c	334	0
TUF138301	K3286	Skeletocutis odora	2020	ITS	3	1		1		3	7	d	206	66
TUF138306	K3291	Rhodonia placenta	2020	ITS	4	0	C	0	C	2	5	s	645	11
TUF138307	K3292	Rhodonia placenta	2020	ITS	4	0	C	0	C	0	5	n	919	0
TUF138309	K3294	Postia tephroleuca	2020	ITS	5	1		1		1	1	d	801	491
TUF138311	K3296	Antrodiella pallescens	2020	ITS	5	1		1		2	2	d	1480	888
TUF138316	K3301	Hyphodontia paradoxa	2020	ITS	5	1		1		7	7	d	1485	371
TUF138320	K3305	Postia undosa	2020	ITS	4	0	D	1		6	8	d	550	143
TUF138323	K3308	Antrodiella citrinella	2020	ITS	4	1		0	A	0	0	N	0	0
TUF138327	K3312	Sistotrema muscicola L1	2020	ITS	4	1		1		2	2	d	812	564
TUF138328	K3313	Antrodia pulvinascens	2020	ITS	4	1		1		12	12	d	193	163
TUF138331	K3316	Postia undosa	2020	ITS	4	1		1		5	9	d	221	77
TUF138333	K3318	Physisporinus vitreus L4	2020	ITS	5	1		1		8	9	d	1100	377
TUF138337	K3321	Sidera vulgaris	2020	ITS	5	0	A	1		10	10	d	1212	335
TUF138340	K3324	Postia rufescens	2020	ITS	5	1		1		10	10	d	791	275
TUF138344	K3331	Sistotrema alboluteum L1	2020	ITS	5	1		1		1	1	d	1151	715
TUF138349	K3336	Sistotrema alboluteum L1	2020	ITS	5	1		1		1	1	d	1432	870
TUF138353	K3341	Postia tephroleuca	2020	ITS	5	0	B	1		10	12	d	672	167
TUF138355	K3343	Antrodia piceata	2020	ITS	4	0	B	0	B	0	11	c	52	0
TUF138356	K3344	Postia cyanescens	2020	ITS	5	0	D	1		6	8	d	491	145
TUF138369	K3356	Skeletocutis nemoralis	2020	ITS	5	1		1		4	4	d	829	316
TUF138370	K3357	Ceriporiopsis pseudogilvescens	2020	ITS	5	0	C	0	B	0	5	c	322	0
TUF138371	K3358	Rigidoporus populinus	2020	ITS	5	1		1		4	4	d	863	313
TUF138376	K3363	pole torikseen	2020	ITS	5	0	C	0	B	0	4	N	482	0
TUF138379	K3366	Physisporinus sanguinolentus L1	2020	ITS	4	1		1		1	4	d	307	208
TUF138382	K3369	Postia cyanescens	2020	ITS	5	0	B	1		1	2	d	573	441
TUF138397	K3378	Skeletocutis nemoralis	2020	ITS	5	1		1		4	4	d	772	345
TUF138401	K3381	Skeletocutis delicata	2020	ITS	4	0	A	1		4	5	d	244	80
TUF138402	K3382	Physisporinus vitreus L4	2020	ITS	5	1		1		1	1	d	1077	692
TUF138405	K3385	Postia romellii	2020	ITS	5	0	D	1		4	4	d	242	124
TUF138420	K3402	Skeletocutis nemoralis	2020	ITS	4	1		1		5	5	d	364	156
TUF138422	K3405	Postia alni s str	2020	ITS	5	1		1		4	4	d	618	269
TUF138423	K3406	Skeletocutis nemoralis	2020	ITS	5	1		1		4	4	d	931	357
TUF138424	K3407	Ceriporiopsis resinascens / pseudogilvescens	2020	ITS	5	1		1		13	13	d	147	68
TUF	K3407_2	Postia floriformis	2020	ITS	5	1		1		1	1	d	1353	870
TUF	K3407_3	Physisporinus vitreus L4	2020	ITS	2	0	A	1		2	16	d	93	18
TUF138429	K3410	Sidera sp nova species	2020	ITS	5	1		1		2	2	d	1096	749
TUF138430	K3411	Postia fragilis	2020	ITS	5	0	B	1		1	2	s	836	156
TUF138432	K3413	Sidera vulgaris	2020	ITS	5	1		1		9	9	d	1183	336
TUF138435	K3416	Sidera vulgaris	2020	ITS	5	0	A	1		9	9	d	989	315
TUF138437	K3418	Skeletocutis stellae	2020	ITS	5	0	A	1		4	4	d	834	330
TUF138441	K3422	Rhodonia placenta	2020	ITS	2	0	D	0	C	7	16	s	194	11
TUF138443	K3424	Antrodia cretacea	2020	ITS	5	0	B	1		1	3	d	1054	644
TUF138446	K3427	Skeletocutis papyracea	2020	ITS	5	1		1		1	1	d	808	576
TUF138453	K3433	Sidera vulgaris	2020	ITS	5	0	A	1		8	8	d	380	142
TUF138458	K3438	Sidera vulgaris	2020	ITS	5	0	A	1		2	2	d	1493	557
TUF138459	K3439	Postia floriformis	2020	ITS	5	1		1		1	1	d	1346	834
TUF138460	K3440	Sidera vulgaris	2020	ITS	5	0	B	1		12	12	d	1002	304
TUF138461	K3441	Sidera vulgaris	2020	ITS	5	1		1		10	10	d	851	281
TUF138464	K3444	Anomoloma myceliosum	2020	ITS	5	1		1		2	2	d	1417	650
TUF138467	K3447	Skeletocutis nemoralis	2020	ITS	5	1		0	A	0	0	N	0	0
TUF138468	K3448	Aporpium macroporum	2020	ITS	5	1		1		1	1	d	1510	981
TUF138478	K3457_2	Aporpium macroporum	2020	ITS	3	0	A	1		5	5	d	133	50
TUF138481	K3460	Sidera vulgaris	2020	ITS	5	0	A	1		5	5	d	866	382
TUF138485	K3464	Postia populi	2020	ITS	5	0	D	1		7	9	d	969	284
TUF138493	K3472	Antrodia serialis	2020	ITS	5	1		1		10	13	d	933	271
TUF138498	K3475	Antrodia leucaena	2020	ITS	5	1		1		4	4	d	742	339
TUF	K3475_2	Aporpium macroporum	2020	ITS	5	0	A	1		7	7	d	728	239
TUF138500	K3477	Porpomyces mucidus	2020	ITS	5	1		1		4	4	d	1392	925
TUF138501	K3478	Gloeoporus pannocinctus	2020	ITS	5	0	B	1		1	6	d	988	545
TUF138502	K3479	Skeletocutis nemoralis	2020	ITS	5	0	A	0	A	0	0	N	0	0
TUF138503	K3480	Physisporinus sanguinolentus L1	2020	ITS	2	0	B	1		4	14	d	111	361
TUF138505	K3482	Rhodonia placenta	2020	ITS	5	1		1		12	12	d	1251	142
TUF138506	K3483	Postia populi	2020	ITS	5	0	A	1		8	8	d	1249	394
TUF138509	K3486	Skeletocutis semipileata	2020	ITS	4	1		0	A	0	0	N	0	0
TUF138511	K3488	Postia populi	2020	ITS	2	0	D	1		2	4	d	60	20
TUF138514	K3491	Sidera vulgaris	2020	ITS	5	0	D	1		2	2	d	1100	459
TUF138520	K3497	Physisporinus vitreus sl	2020	ITS	5	0	C	0	B	0	3	c	940	0
TUF138525	K3502	Postia caesia s str	2020	ITS	3	1		1		8	8	d	136	62
TUF138529	K3506	Antrodiella citrinella	2020	ITS	4	1		1		2	3	d	575	335
TUF138531	K3508	Indeterminata	2020	ITS	4	0	C	0	B	0	6	c	270	0
TUF138533	K3510	Postia tephroleuca	2020	ITS	5	0	A	1		1	4	d	1550	763
TUF138534	K3511	Skeletocutis semipileata	2020	ITS	5	1		1		4	4	d	1254	539
TUF138540	K3517	Skeletocutis semipileata	2020	ITS	4	0	A	0	A	0	0	N	0	0
TUF138542	K3519	Sidera vulgaris	2020	ITS	4	1		0	A	0	0	N	0	0
TUF138543	K3520	Sidera vulgaris	2020	ITS	5	0	A	1		8	8	d	1623	445
TUF130773	T0773	Physisporinus vitreus L3	2020	ITS	5	1		1		7	7	d	672	364
TUF130774	T0774	Leptoporus mollis	2020	ITS	5	1		1		4	4	d	1779	660
TUF138084	T8084	Postia populi	2020	ITS	5	0	A	1		4	4	d	466	197
TUF138257	T8257	Physisporinus sanguinolentus L1	2020	ITS	5	1		1		12	12	d	1390	408
TUF138291	T8291	Albatrellus ovinus	2020	ITS	5	1		1		2	2	d	846	559
TUF138318	T8318	Junghuhnia collabens	2020	ITS	5	1		1		4	4	d	1946	700
TUF138546	T8546	Polyporus pseudobetulinus	2020	ITS	5	1		1		2	2	d	1684	774
TUF138547	T8547	Polyporus tuberaster	2020	ITS	5	0	D	1		9	9	d	1482	414
TUF138549	T8549	Antrodia piceata	2020	ITS	4	1		1		1	1	d	608	323
TUF138550	T8550	polyporales	2020	ITS	3	0	B	0	B	0	9	c	80	0
TUF138551	T8551	Fibroporia gossypium	2020	ITS	4	1		1		1	2	d	330	244
TUF138553	T8553	Skeletocutis stellae	2019	ITS	5	1		1		9	9	d	1002	336
TUF138554	T8554	Skeletocutis kuehner	2019	ITS	2	0	B	1		2	11	d	49	16
TUF138556	T8556	Rhodonia placenta	2020	ITS	4	0	B	1		4	4	d	564	213
TUF138566	T8566	Antrodia piceata	2020	ITS	5	1		1		1	1	d	1693	842
TUF138568	T8568	Gloeophyllum odoratum	2020	ITS	2	0	D	0	A	0	0	N	0	0
TUF138570	T8570	Sistotrema raduloides	2020	ITS	5	1		1		7	8	d	1725	506
TUF138572	T8572	Skeletocutis stellae	2020	ITS	5	1		1		2	2	d	464	337
TUF138579	T8579	Rhodonia placenta	2019	ITS	5	0	B	1		1	2	d	1377	909
TUF138585	T8585	Tyromyces fumidiceps	2020	ITS	4	0	D	1		8	8	d	182	94
TUF138588	T8588	Antrodia piceata	2020	ITS	5	1		1		5	5	d	1738	496
TUF138590	T8590	Skeletocutis odora	2020	ITS	5	1		1		1	1	d	1129	748
TUF138591	T8591	Skeletocutis stellae	2020	ITS	5	0	A	1		5	5	d	718	248
TUF138593	T8593	Rigidporus crocatus	2020	ITS	5	1		1		1	1	d	983	639
TUF138597	T8597	Antrodiella citrinella	2020	ITS	5	1		1		4	4	d	1515	521
TUF138603	T8603	Physisporinus vitreus L4	2020	ITS	5	1		1		1	1	d	895	606
TUF138608	T8608	Skeletocutis odora	2019	ITS	4	0	B	1		3	25	d	135	43
TUF138612	T8612	Rhodonia placenta	2020	ITS	5	0	B	1		1	5	s	798	98
TUF138614	T8614	Antrodia piceata	2020	ITS	5	1		1		1	1	d	1959	1051
TUF138617	T8617	Skeletocutis odora	2020	ITS	5	1		0	A	0	0	c	1	0
TUF138623	T8623	Phaeolus schweinitzii	2020	ITS	5	1		1		10	10	d	372	137
TUF138636	T8636	Rhodonia placenta	2020	ITS	5	1		1		6	7	d	429	125
TUF138637	T8637	Skeletocutis semipileata	2020	ITS	4	1		1		8	8	d	620	201
TUF115966		Tomentella sp1	2015	ITS	4	0	B	0	B	0	22	n	372	0
TUF115966		Tomentella sp1	2015	LSU	2	0	C	0	B	0	1	c	11	0
TUF115967		Tomentellopsis sp1	2015	ITS	5	0	B	0	B	0	5	n	1626	0
TUF115967		Tomentellopsis sp1	2015	LSU	4	0	C	0	B	0	22	c	508	0
TUF115968		Tomentella sp2	2015	ITS	4	0	B	0	B	0	11	n	707	0
TUF115968		Tomentella sp2	2015	LSU	4	0	C	0	B	0	7	c	3085	0
TUF115969		Corticiaceae sp1	2015	ITS	5	0	B	0	B	0	11	n	1923	0
TUF115969		Corticiaceae sp1	2015	LSU	1	0	B	0	A	0	0	N	0	0
TUF115970		Polyporaceae sp1	2015	ITS	5	1		1		2	3	d	390	192
TUF115970		Polyporaceae sp1	2015	LSU	3	1		1		1	1	d	1989	1959
TUF115971		Corticiaceae sp2	2015	ITS	4	0	B	0	B	0	13	n	1063	0
TUF115971		Corticiaceae sp2	2015	LSU	2	1		0	B	0	3	c	602	0
TUF115972		Exidiopsis sp1	2015	ITS	3	1		1		8	8	d	159	81
TUF115972		Exidiopsis sp1	2015	LSU	1	1		0	A	0	0	N	0	0
TUF115973		Odontia sp	2015	ITS	3	0	B	0	B	0	20	n	517	0
TUF115973		Odontia sp	2015	LSU	5	1		1		3	3	d	2259	1900
TUF115974		Bourdotia sp	2015	ITS	5	1		1		1	1	d	614	456
TUF115974		Bourdotia sp	2015	LSU	4	1		1		1	2	d	2543	2383
TUF115975		Corticiaceae sp3	2015	ITS	4	0	B	0	B	0	7	n	737	0
TUF115975		Corticiaceae sp3	2015	LSU	2	1		0	B	0	1	c	361	0
TUF115976		Corticiaceae sp4	2015	ITS	5	0	B	0	C	13	18	d	627	27
TUF115976		Corticiaceae sp4	2015	LSU	4	1		1		11	11	d	2096	840
TUF115977		Exidiopsis sp2	2015	ITS	3	1		1		5	22	d	153	48
TUF115977		Exidiopsis sp2	2015	LSU	2	1		1		1	1	d	619	619
TUF115978		Cerinomyces sp	2015	ITS	3	0	A	0	C	15	30	d	253	14
TUF115978		Cerinomyces sp	2015	LSU	3	1		1		14	14	d	1023	382
TUF115979		Gymnopus variicolor	2015	ITS	5	1		1		2	9	d	386	228
TUF115979		Gymnopus variicolor	2015	LSU	5	1		1		2	2	d	5026	4882
TUF115980		Trechispora sp1	2015	ITS	5	0	B	0	B	0	19	n	1264	0
TUF115980		Trechispora sp1	2015	LSU	3	0	C	0	B	0	3	c	146	0
TUF115981		Corticiaceae sp5	2015	ITS	4	0	B	0	B	0	27	n	1196	0
TUF115981		Corticiaceae sp5	2015	LSU	3	0	B	0	B	0	4	c	1461	0
TUF115982		Lindtneria sp	2015	ITS	3	1		1		7	23	d	153	81
TUF115982		Lindtneria sp	2015	LSU	4	1		1		1	2	d	2544	2493
TUF115983		Lentinus arcularius	2015	ITS	5	1		1		2	2	d	1097	413
TUF115983		Lentinus arcularius	2015	LSU	5	1		1		1	1	d	8204	8094
TUF115984		Ascomycota sp1	2015	ITS	4	0	B	0	B	0	11	n	1740	0
TUF115984		Ascomycota sp1	2015	LSU	3	1		1		2	2	d	802	777
TUF115985		Sanguinoderma rugosum	2015	ITS	2	1		1		4	4	d	86	79
TUF115985		Sanguinoderma rugosum	2015	LSU	5	1		1		1	1	d	5861	5841
TUF115986		Tomentella sp3	2015	ITS	5	0	B	0	B	0	22	n	805	0
TUF115986		Tomentella sp3	2015	LSU	2	0	C	1		1	3	d	202	155
TUF115987		Tomentella sp4	2015	ITS	4	0	B	0	B	0	8	n	740	0
TUF115987		Tomentella sp4	2015	LSU	5	0	B	1		1	11	d	3918	1349
TUF115988		Tomentella sp5	2015	ITS	4	0	C	1		4	10	d	68	22
TUF115988		Tomentella sp5	2015	LSU	4	1		1		2	2	d	2038	1996
TUF115989		Corticiaceae sp6	2015	ITS	4	0	B	0	B	0	9	n	1717	0
TUF115989		Corticiaceae sp6	2015	LSU	1	0	B	0	A	0	0	N	0	0
TUF115990		Odontia sp2	2015	ITS	5	0	B	1		1	11	d	257	65
TUF115990		Odontia sp2	2015	LSU	4	1		1		3	3	d	4207	2868
TUF115991		Tomnetella sp6	2015	ITS	5	1		1		7	9	d	395	141
TUF115991		Tomnetella sp6	2015	LSU	5	1		1		1	1	d	6073	6011
TUF115992		Basidiodendron sp1	2015	ITS	5	0	B	1		2	2	d	677	255
TUF115992		Basidiodendron sp1	2015	LSU	4	1		1		1	1	d	4129	4113
TUF115993		Coltricia sp1	2015	ITS	5	0	B	0	C	1	9	d	1646	118
TUF115993		Coltricia sp1	2015	LSU	5	1		1		1	1	d	5194	5172
TUF115994		Amaurodon sp1	2015	ITS	5	0	B	0	B	0	4	n	939	0
TUF115994		Amaurodon sp1	2015	LSU	2	1		0	B	0	3	c	177	0
TUF115995		Corticiaceae sp7	2015	ITS	5	0	B	0	B	0	27	n	1750	0
TUF115995		Corticiaceae sp7	2015	LSU	2	0	B	1		1	4	d	1180	350
TUF115997		Corticiaceae sp8	2015	ITS	5	0	B	1		2	8	d	551	67
TUF115997		Corticiaceae sp8	2015	LSU	4	1		1		1	1	d	1231	1215
TUF115998		Corticiaceae sp9	2015	ITS	5	0	B	0	C	8	14	s	419	28
TUF115998		Corticiaceae sp9	2015	LSU	5	1		1		4	4	d	5728	2652
TUF115999		Hygrophoraceae	2015	ITS	3	0	C	0	B	0	28	n	99	0
TUF115999		Hygrophoraceae	2015	LSU	3	1		1		3	5	d	1815	1042
TUF116000		Corticiaceae sp10	2015	ITS	1	0	B	0	B	0	14	n	42	0
TUF116000		Corticiaceae sp10	2015	LSU	2	1		0	B	0	3	c	7	0
TUF123001		Corticiaceae sp11	2015	ITS	4	0	B	0	C	1	35	s	1372	20
TUF123001		Corticiaceae sp11	2015	LSU	1	1		1		1	1	d	187	187
TUF123002		Polyporaceae sp1	2015	ITS	4	1		1		3	9	d	298	119
TUF123002		Polyporaceae sp1	2015	LSU	5	1		1		4	5	d	4322	3918
TUF123003		Ascomycota sp2	2015	ITS	2	0	B	1		1	10	d	41	7
TUF123003		Ascomycota sp2	2015	LSU	5	1		1		3	4	d	1637	794
TUF123004		Stereum sp	2015	ITS	3	0	B	0	C	1	33	s	124	2
TUF123004		Stereum sp	2015	LSU	4	1		0	B	0	5	c	1254	0
TUF123005		Stereum sp	2015	LSU	0	0	B	0	A	0	0	N	0	0
TUF123006		Agaricomycetes sp1	2015	ITS	1	0	B	0	A	0	0	N	0	0
TUF123006		Agaricomycetes sp1	2015	LSU	3	0	A	1		1	2	s	865	286
TUF123007		Agaricomycetes sp2	2015	ITS	5	0	B	0	C	2	9	d	525	15
TUF123007		Agaricomycetes sp2	2015	LSU	3	0	B	1		1	2	d	907	529
TUF123008		Marasmius sp	2015	ITS	1	1		1		5	28	d	250	48
TUF123008		Marasmius sp	2015	LSU	3	1		0	C	1	2	s	422	34
TUF123009		Cymatoderma sp	2015	ITS	5	1		1		2	5	d	329	114
TUF123009		Cymatoderma sp	2015	LSU	5	1		1		1	2	d	726	621
TUF123010		Corticiaceae sp12	2015	ITS	4	0	C	1		3	5	d	258	100
TUF123010		Corticiaceae sp12	2015	LSU	5	1		0	A	0	0	N	0	0
TUF123011		Coriolopsis brunneoleuca	2015	ITS	4	1		1		6	11	d	120	91
TUF123011		Coriolopsis brunneoleuca	2015	LSU	5	1		1		1	2	d	2369	2206
TUF123012		Pleurotus parsonsiae	2015	ITS	5	1		1		4	4	d	476	205
TUF123012		Pleurotus parsonsiae	2015	LSU	5	1		1		1	1	d	6651	6621
TUF123013		Pleurotus parsonsiae	2015	ITS	3	0	B	1		2	8	d	835	181
TUF123013		Pleurotus parsonsiae	2015	LSU	5	1		1		1	2	d	2423	2186
TUF123014		Agaricomycetes sp3	2015	ITS	3	0	B	1		2	5	d	1992	206
TUF123014		Agaricomycetes sp3	2015	LSU	4	1		1		1	3	d	1056	961
TUF123015		Agaricomycetes sp4	2015	ITS	4	0	B	1		2	13	d	203	40
TUF123015		Agaricomycetes sp4	2015	LSU	4	1		1		1	1	d	917	912
TUF123016		Neoacladium indicum	2015	ITS	3	1		1		6	14	d	1519	304
TUF123016		Neoacladium indicum	2015	LSU	4	1		1		1	1	d	1206	1194
TUF123017		Agaricomycetes sp5	2015	ITS	5	0	B	0	C	2	7	s	778	52
TUF123017		Agaricomycetes sp5	2015	LSU	5	1		1		2	6	d	3827	2640
TUF123018		Physisporinus sp1	2015	ITS	5	1		1		2	2	d	1575	892
TUF123018		Physisporinus sp1	2015	LSU	5	1		1		1	2	d	5019	4398
TUF123019		Auricularia sp	2015	ITS	2	0	B	1		2	34	d	129	17
TUF123019		Auricularia sp	2015	LSU	3	1		1		2	2	d	1718	931
TUF123020		Agaricomycetes sp6	2015	ITS	1	0	B	1		3	3	d	41	22
TUF123020		Agaricomycetes sp6	2015	LSU	4	0	B	1		1	1	d	1526	1523
TUF123022		Corticiaceae sp12	2015	ITS	1	0	B	0	C	1	34	s	55	1
TUF123022		Corticiaceae sp12	2015	LSU	2	0	B	0	B	0	4	c	1438	0
TUF123023		Corticiaceae sp13	2015	ITS	2	0	B	0	B	0	53	n	107	0
TUF123023		Corticiaceae sp13	2015	LSU	3	1		0	B	0	7	c	343	0
TUF123024		Tomentella sp6	2015	ITS	4	0	C	0	B	0	5	n	523	0
TUF123024		Tomentella sp6	2015	LSU	5	1		1		7	9	d	3765	1680
TUF123025		Tomentella sp7	2015	ITS	3	0	B	0	C	1	8	s	2583	27
TUF123025		Tomentella sp7	2015	LSU	5	0	C	0	B	0	6	c	4407	0
TUF123026		Tomentella sp8	2015	ITS	4	1		1		7	7	d	371	243
TUF123026		Tomentella sp8	2015	LSU	5	1		1		1	2	d	6285	6052
TUF123027		Corticiaceae sp14	2015	ITS	1	0	B	1		1	7	d	8	2
TUF123027		Corticiaceae sp14	2015	LSU	2	0	C	0	B	0	2	c	19	0
TUF123028		Tomentellopsis sp2	2015	ITS	3	0	B	0	B	0	29	n	58	0
TUF123028		Tomentellopsis sp2	2015	LSU	5	0	C	0	B	0	7	c	3876	0
TUF123029		Atheliaceae sp	2015	ITS	4	1		1		3	4	d	2939	468
TUF123029		Atheliaceae sp	2015	LSU	5	1		1		4	5	d	4749	2488
TUF123030		Corticiaceae sp15	2015	ITS	1	0	B	0	B	0	10	n	24	0
TUF123030		Corticiaceae sp15	2015	LSU	3	1		1		1	6	d	716	536
TUF123031		Flabllophora	2015	ITS	4	1		1		2	4	d	1806	394
TUF123031		Flabllophora	2015	LSU	4	1		1		1	1	d	1621	1612
TUF123032		Basidiodendron sp1	2015	ITS	5	0	A	1		2	11	d	319	58
TUF123032		Basidiodendron sp1	2015	LSU	4	1		1		1	1	d	3172	3166
TUF123033		Tomentella sp9	2015	ITS	1	0	B	0	C	1	16	n	226	6
TUF123033		Tomentella sp9	2015	LSU	3	0	C	0	B	0	2	c	1555	0
TUF123034		Tomentellopsis sp3	2015	ITS	3	0	B	0	B	0	24	n	1161	0
TUF123034		Tomentellopsis sp3	2015	LSU	4	0	B	0	B	0	3	c	1442	0
TUF123035		Corticiaceae sp16	2015	ITS	4	0	B	0	B	0	58	n	75	0
TUF123035		Corticiaceae sp16	2015	LSU	2	0	B	0	B	0	6	c	1669	0
TUF123036		Agaricomycetes sp7	2015	ITS	5	0	B	0	B	0	47	n	377	0
TUF123036		Agaricomycetes sp7	2015	LSU	2	0	C	0	B	0	4	c	680	0
TUF123037		Polyporaceae sp2	2015	ITS	5	1		1		2	2	d	427	254
TUF123037		Polyporaceae sp2	2015	LSU	5	1		1		1	4	d	6470	4172
TUF123038		Physisporinus sp1	2015	ITS	5	1		1		1	1	d	1356	784
TUF123038		Physisporinus sp1	2015	LSU	5	1		1		1	2	d	4895	3862
TUF123039		Agaricomycetes sp8	2015	ITS	5	0	B	1		4	36	d	156	22
TUF123039		Agaricomycetes sp8	2015	LSU	5	1		1		1	2	d	2898	1822
TUF123040		Tomentella sp10	2015	ITS	2	0	B	1		4	17	d	701	181
TUF123040		Tomentella sp10	2015	LSU	1	0	B	0	A	0	0	n	0	0
TUF123041		Auriculariales sp	2015	ITS	4	1		1		2	20	d	295	56
TUF123041		Auriculariales sp	2015	LSU	3	1		1		1	1	d	1914	1866
TUF123042		Abundisporus fuscopurpureus	2015	ITS	3	1		1		1	6	d	1512	584
TUF123042		Abundisporus fuscopurpureus	2015	LSU	2	1		1		1	1	d	284	284
TUF123043		Tomentella sp11	2015	ITS	4	0	B	0	B	0	11	n	722	0
TUF123985		Tomentella sp12	2019	ITS	2	1		1		2	10	d	321	153
TUF123986		Tomentella sp13	2019	ITS	3	1		1		2	12	d	689	170
TUF123987		Tomentella sp14	2019	ITS	4	1		1		2	2	d	966	589
TUF123988		Tomentella sp14	2019	ITS	4	1		1		2	3	d	942	517
TUF123989		Tomentella sp12	2019	ITS	4	1		1		1	7	d	2553	453
TUF123990		Tomentella sp14	2019	ITS	3	1		1		2	3	d	410	251
TUF123991		Tomentella sp15	2019	ITS	4	1		1		2	3	d	1806	950
TUF123992		Helicobasidium sp	2019	ITS	3	1		1		5	5	d	266	208
TUF123993		Tomentlla sp16	2019	ITS	2	0	C	0	B	0	30	n	157	0
TUF123994		Corticiaceae sp17	2019	ITS	3	0	B	0	B	0	11	n	631	0
TUF123995		Tomentella sp15	2019	ITS	4	1		1		1	1	d	1751	926
TUF123996		Tomentella sp16	2019	ITS	2	0	B	0	B	0	30	n	416	0
TUF123997		Tomentella sp17	2019	ITS	5	1		1		3	6	d	2239	698
TUF123998		Tomentella sp18	2019	ITS	3	1		1		2	11	d	365	104
TUF123999		Sistotrema sp1	2019	ITS	4	1		1		2	2	d	785	508
TUF124000		Tomentella sp19	2019	ITS	4	0	B	0	C	2	18	d	4130	198
TUF136001		Vararia sp	2019	ITS	2	1		1		5	12	d	395	166
TUF136002		Tomentella sp15	2019	ITS	5	1		1		1	1	d	2278	1181
TUF136003		Tomentella sp14	2019	ITS	4	1		1		1	1	d	880	531
TUF136004		Tomentella sp15	2019	ITS	2	0	B	0	C	1	18	s	183	2
TUF136005		Sistotrema sp2	2019	ITS	3	1		1		2	4	d	600	184
TUF136006		Tomentella sp15	2019	ITS	4	1		1		1	2	d	393	211
TUF136007		Tomentella sp15	2019	ITS	4	1		1		1	2	d	2750	1424
TUF136008		Tomentella sp15	2019	ITS	5	1		1		1	2	d	3047	1556
TUF136009		Trechisporales sp1	2019	ITS	4	1		1		2	2	d	1051	377
TUF136010		Tomentella sp14	2019	ITS	3	0	B	1		3	4	d	446	141
TUF136011		Botryobasidium sp	2019	ITS	1	1		0	B	0	7	n	84	0
TUF136012		Amaurodon sp2	2019	ITS	2	1		1		15	23	d	172	38
TUF136013		Trechisporales sp1	2019	ITS	5	0	B	1		2	2	d	2869	996
TUF136014		Marasmiellus sp1	2019	ITS	4	1		1		1	1	d	1599	932
TUF136015		Marasmiellus sp1	2019	ITS	5	0	B	1		3	7	d	1848	325
TUF136016		Clavariaceae sp	2019	ITS	3	0	B	0	C	4	24	d	1706	166
TUF136017		Hyalorbilia sp	2019	ITS	3	1		1		4	4	d	336	262
TUF136018		Tomentella sp20	2019	ITS	2	0	B	0	B	0	55	n	146	0
TUF136019		Peniophorella sp	2019	ITS	5	1		1		7	7	d	3587	1155
TUF136020		Tomentella sp21	2019	ITS	5	0	C	0	B	0	2	n	1232	0
TUF136021		Trechispora sp2	2019	ITS	4	1		1		2	2	d	513	375
TUF136022		Tomentella sp22	2019	ITS	2	0	C	0	B	0	19	n	238	0
TUF136023		Tomentella sp23	2019	ITS	3	1		1		1	1	d	560	320
TUF136024		Leucocoprinus birnbaumii	2019	ITS	3	1		1		2	4	d	873	185
TUF136025		Tomentella sp24	2019	ITS	3	1		1		3	6	d	1051	237
TUF136027		Cantharellus sp	2019	ITS	4	0	C	0	B	0	19	n	964	0
TUF136028		Tomentella so25	2019	ITS	3	0	B	0	B	0	5	n	721	0
TUF136029		Tomentella sp23	2019	ITS	4	1		1		1	1	d	1420	622
TUF136030		Tomentella sp23	2019	ITS	5	1		1		2	3	d	2618	1285
TUF136031		Tomentella sp23	2019	ITS	3	1		1		2	2	d	591	324
TUF136032		Tomentella sp23	2019	ITS	1	0	B	0	C	1	13	n	110	1
TUF136033		Tomentella sp26	2019	ITS	2	0	B	0	B	0	24	n	434	0
TUF136034		Leucocoprinus birnbaumii	2019	ITS	3	1		1		2	9	d	408	142
TUF136035_A		Tomentella sp23	2019	ITS	3	0	B	1		1	2	d	419	221
TUF136036		Peniophorella sp	2019	ITS	4	1		1		1	6	d	3790	1338
TUF136037		Tomentella sp23	2019	ITS	5	0	B	1		1	8	d	821	140
TUF136038		Tomentella sp23	2019	ITS	4	1		1		1	1	d	1267	712
TUF136039		Odontia sp3	2019	ITS	5	0	B	0	B	0	5	n	2554	0
TUF136040		Hexagonia hydnoides	2019	ITS	5	1		1		4	4	d	9308	2065
